# Outer membrane proteins in *Mycobacterium tuberculosis* and its potential role in small molecule permeation

**DOI:** 10.1101/2023.09.16.557957

**Authors:** Aseem Palande, Saniya Patil, Anjali Veeram, Soumya Swastik Sahoo, M Balaji, Jeetender Chugh, Raju Mukherjee

## Abstract

Increased resistance to current anti-mycobacterial and a potential bias towards relatively hydrophobic chemical entities highlight an urgent need to understand how current anti-TB drugs enter the tubercle bacilli. While inner membrane proteins are well-studied, how small molecules cross the impenetrable outer membrane remains unknown. Here we employed mass spectrometry-based proteomics to show that octyl-*β*-glucopyranoside selectively extracts the outer membrane proteins of *Mycobacterium tuberculosis*. Differentially expressed proteins between nutrient replete and depleted conditions were enriched to identify proteins involved in nutrient uptake. We demonstrate cell surface localization of seven new proteins using immunofluorescence and show that overexpression of the proteins LpqY and ProX leads to hypersensitivity towards streptomycin, while expression of SubI, FecB2, and Rv0999 exhibited higher membrane permeability, assessed through EtBr accumulation assay. Further, proton NMR metabolomics suggests the role of four outer membrane proteins in glycerol uptake. This study identifies several outer membrane proteins that are involved in the permeation of small hydrophilic molecules and are potential targets for enhancing uptake and efficacy of anti-TB drugs.
