## Supplementary material for "Outer membrane proteins in *Mycobacterium tuberculosis* and its potential role in small molecule permeation": Suppl table 2

### Sheet: Sheet1
Table S2: Dataset from SNP analysis
Pos(frame)/aachangeORINDEL	Gene	Pos(frame)	Type	Presence	INH/260	Prob INH	STR/90	Prob STR	EMB/13	Prob EMB	PZA/40	Prob PZA	RIF/55	DS/174	Test	Cumulative probablility	Control	Ref aa	aa position	mutant aa	aa Property	Significance (p-value)	Log odds ratio
673786(No)/INS	Rv0578c	673786	INDEL	Uniq Multiple Test	15	0.0576923	6	0.0666667	1	0.0769231	0	0	0	0	22	0.201282	0	NA	NA	NA	INSNoFrame	NA	NA
1376033/G46R	Rv1232c	1376033	SNP	Uniq Multiple Test	0	0	0	0	1	0.0769231	1	0.025	0	0	2	0.101923	0	G	46	R	C/G/P changed	NA	NA
988194/Y321C	Rv0888	988194	SNP	Uniq Multiple Test	0	0	0	0	1	0.0769231	1	0.025	0	0	2	0.101923	0	Y	321	C	AA property changed	NA	NA
691848/P450S	Rv0592	691848	SNP	Uniq Multiple Test	0	0	0	0	1	0.0769231	1	0.025	0	0	2	0.101923	0	P	450	S	C/G/P changed	NA	NA
4092592/Q251P	Rv3651	4092592	SNP	Uniq Multiple Test	1	0.00384615	1	0.0111111	1	0.0769231	0	0	0	0	3	0.0918803	0	Q	251	P	AA property changed	NA	NA
951561/G127R	Rv0854	951561	SNP	Uniq Multiple Test	1	0.00384615	1	0.0111111	1	0.0769231	0	0	0	0	3	0.0918803	0	G	127	R	C/G/P changed	NA	NA
4388983/P484A	Rv3903c	4388983	SNP	Uniq Multiple Test	0	0	1	0.0111111	1	0.0769231	0	0	0	0	2	0.0880342	0	P	484	A	C/G/P changed	NA	NA
4036950(Yes)/DEL	Rv3595c	4036950	INDEL	Uniq Multiple Test	0	0	1	0.0111111	1	0.0769231	0	0	0	0	2	0.0880342	0	NA	NA	NA	DELInFrame	NA	NA
3901502/R202H	Rv3482c	3901502	SNP	Uniq Multiple Test	0	0	1	0.0111111	1	0.0769231	0	0	0	0	2	0.0880342	0	R	202	H	AA property not changed	NA	NA
2447104/G133R	Rv2185c	2447104	SNP	Uniq Multiple Test	0	0	1	0.0111111	1	0.0769231	0	0	0	0	2	0.0880342	0	G	133	R	C/G/P changed	NA	NA
2400026/E101D	Rv2140c	2400026	SNP	Uniq Multiple Test	0	0	1	0.0111111	1	0.0769231	0	0	0	0	2	0.0880342	0	E	101	D	AA property not changed	NA	NA
2338871/A55T	Rv2082	2338871	SNP	Uniq Multiple Test	0	0	1	0.0111111	1	0.0769231	0	0	0	0	2	0.0880342	0	A	55	T	AA property changed	NA	NA
1043168/V352I	Rv0934	1043168	SNP	Uniq Multiple Test	0	0	1	0.0111111	1	0.0769231	0	0	0	0	2	0.0880342	0	V	352	I	AA property not changed	NA	NA
3107859(Yes)/INS	Rv2799	3107859	INDEL	Uniq Multiple Test	1	0.00384615	0	0	1	0.0769231	0	0	0	0	2	0.0807692	0	NA	NA	NA	INSInFrame	NA	NA
2639331(Yes)/DEL	Rv2356c	2639331	INDEL	Uniq Multiple Test	1	0.00384615	0	0	1	0.0769231	0	0	0	0	2	0.0807692	0	NA	NA	NA	DELInFrame	NA	NA
673141(Yes)/DEL	Rv0578c	673141	INDEL	Uniq Multiple Test	1	0.00384615	0	0	1	0.0769231	0	0	0	0	2	0.0807692	0	NA	NA	NA	DELInFrame	NA	NA
2620500/V77F	Rv2342	2620500	SNP	Uniq Multiple Test	7	0.0269231	1	0.0111111	0	0	1	0.025	0	0	9	0.0630342	0	V	77	F	AA property not changed	NA	NA
1671260/G283A	Rv1480	1671260	SNP	Uniq Multiple Test	7	0.0269231	1	0.0111111	0	0	1	0.025	0	0	9	0.0630342	0	G	283	A	C/G/P changed	NA	NA
2394663/D192A	Rv2134c	2394663	SNP	Uniq INH	15	0.0576923	0	0	0	0	0	0	0	0	15	0.0576923	0	D	192	A	AA property changed	NA	NA
3901589/Q173P	Rv3482c	3901589	SNP	Uniq PZA	0	0	0	0	0	0	2	0.05	0	0	2	0.05	0	Q	173	P	AA property changed	NA	NA
3150746/P12A	Rv2844	3150746	SNP	Uniq PZA	0	0	0	0	0	0	2	0.05	0	0	2	0.05	0	P	12	A	C/G/P changed	NA	NA
3030025(No)/DEL	Rv2717c	3030025	INDEL	Uniq PZA	0	0	0	0	0	0	2	0.05	0	0	2	0.05	0	NA	NA	NA	DELNoFrame	NA	NA
3021780/T6B	Rv2708c	3021780	SNP	Uniq PZA	0	0	0	0	0	0	2	0.05	0	0	2	0.05	0	T	6	B	AA property not changed	NA	NA
2638890/L216F	Rv2356c	2638890	SNP	Uniq PZA	0	0	0	0	0	0	2	0.05	0	0	2	0.05	0	L	216	F	AA property not changed	NA	NA
2562709(No)/INS	Rv2290	2562709	INDEL	Uniq PZA	0	0	0	0	0	0	2	0.05	0	0	2	0.05	0	NA	NA	NA	INSNoFrame	NA	NA
2452152/D374A	Rv2190c	2452152	SNP	Uniq PZA	0	0	0	0	0	0	2	0.05	0	0	2	0.05	0	D	374	A	AA property changed	NA	NA
1717915/A88G	Rv1523	1717915	SNP	Uniq PZA	0	0	0	0	0	0	2	0.05	0	0	2	0.05	0	A	88	G	AA property changed	NA	NA
1335731(No)/INS	Rv1192	1335731	INDEL	Uniq PZA	0	0	0	0	0	0	2	0.05	0	0	2	0.05	0	NA	NA	NA	INSNoFrame	NA	NA
1042394/Q94E	Rv0934	1042394	SNP	Uniq PZA	0	0	0	0	0	0	2	0.05	0	0	2	0.05	0	Q	94	E	AA property changed	NA	NA
672319/G1200R	Rv0578c	672319	SNP	Uniq PZA	0	0	0	0	0	0	2	0.05	0	0	2	0.05	0	G	1200	R	C/G/P changed	NA	NA
675904/I5V	Rv0578c	675904	SNP	Uniq STR	0	0	4	0.0444444	0	0	0	0	0	0	4	0.0444444	0	I	5	V	AA property not changed	NA	NA
199434/B301D	Rv0169	199434	SNP	Uniq STR	0	0	4	0.0444444	0	0	0	0	0	0	4	0.0444444	0	B	301	D	AA property changed	NA	NA
3972023/W144STOP	Rv3533c	3972023	SNP	Uniq Multiple Test	1	0.00384615	1	0.0111111	0	0	1	0.025	0	0	3	0.0399573	0	W	144	STOP	STOP	NA	NA
3894862/G146A	Rv3478	3894862	SNP	Uniq Multiple Test	1	0.00384615	1	0.0111111	0	0	1	0.025	0	0	3	0.0399573	0	G	146	A	C/G/P changed	NA	NA
2991356/T194I	Rv2675c	2991356	SNP	Uniq Multiple Test	1	0.00384615	1	0.0111111	0	0	1	0.025	0	0	3	0.0399573	0	T	194	I	AA property changed	NA	NA
51916(Yes)/DEL	Rv0048c	51916	INDEL	Uniq Multiple Test	1	0.00384615	1	0.0111111	0	0	1	0.025	0	0	3	0.0399573	0	NA	NA	NA	DELInFrame	NA	NA
969119(Yes)/DEL	Rv0872c	969119	INDEL	Uniq Multiple Test	7	0.0269231	1	0.0111111	0	0	0	0	0	0	8	0.0380342	0	NA	NA	NA	DELInFrame	NA	NA
673698/G740D	Rv0578c	673698	SNP	Uniq Multiple Test	7	0.0269231	1	0.0111111	0	0	0	0	0	0	8	0.0380342	0	G	740	D	C/G/P changed	NA	NA
3894808/G128A	Rv3478	3894808	SNP	Uniq Multiple Test	1	0.00384615	3	0.0333333	0	0	0	0	0	0	4	0.0371795	0	G	128	A	C/G/P changed	NA	NA
3894589/V55A	Rv3478	3894589	SNP	Uniq Multiple Test	1	0.00384615	3	0.0333333	0	0	0	0	0	0	4	0.0371795	0	V	55	A	AA property not changed	NA	NA
3894588/V55M	Rv3478	3894588	SNP	Uniq Multiple Test	1	0.00384615	3	0.0333333	0	0	0	0	0	0	4	0.0371795	0	V	55	M	AA property not changed	NA	NA
2984199(No)/DEL	Rv2667	2984199	INDEL	Uniq Multiple Test	1	0.00384615	3	0.0333333	0	0	0	0	0	0	4	0.0371795	0	NA	NA	NA	DELNoFrame	NA	NA
2287108/A247S	Rv2041c	2287108	SNP	Uniq Multiple Test	1	0.00384615	3	0.0333333	0	0	0	0	0	0	4	0.0371795	0	A	247	S	AA property changed	NA	NA
2157904(No)/DEL	Rv1911c	2157904	INDEL	Uniq Multiple Test	1	0.00384615	3	0.0333333	0	0	0	0	0	0	4	0.0371795	0	NA	NA	NA	DELNoFrame	NA	NA
1040922/C43G	Rv0932c	1040922	SNP	Uniq Multiple Test	1	0.00384615	3	0.0333333	0	0	0	0	0	0	4	0.0371795	0	C	43	G	C/G/P changed	NA	NA
2157663/Y109H	Rv1911c	2157663	SNP	Uniq Multiple Test	3	0.0115385	0	0	0	0	1	0.025	0	0	4	0.0365385	0	Y	109	H	AA property changed	NA	NA
1419657/A31G	Rv1270c	1419657	SNP	Uniq Multiple Test	3	0.0115385	0	0	0	0	1	0.025	0	0	4	0.0365385	0	A	31	G	AA property changed	NA	NA
673200(Yes)/DEL	Rv0578c	673200	INDEL	Uniq Multiple Test	3	0.0115385	0	0	0	0	1	0.025	0	0	4	0.0365385	0	NA	NA	NA	DELInFrame	NA	NA
2750749/S275T	Rv2449c	2750749	SNP	Uniq Multiple Test	0	0	1	0.0111111	0	0	1	0.025	0	0	2	0.0361111	0	S	275	T	AA property not changed	NA	NA
4310199/S385G	Rv3835	4310199	SNP	Uniq STR	0	0	3	0.0333333	0	0	0	0	0	0	3	0.0333333	0	S	385	G	AA property changed	NA	NA
4204823/L184S	Rv3759c	4204823	SNP	Uniq STR	0	0	3	0.0333333	0	0	0	0	0	0	3	0.0333333	0	L	184	S	AA property changed	NA	NA
4148318/Premature termination215C	Rv3705c	4148318	SNP	Uniq STR	0	0	3	0.0333333	0	0	0	0	0	0	3	0.0333333	0	Premature termination	215	C	Stop codon changed	NA	NA
3308218/F110L	Rv2955c	3308218	SNP	Uniq STR	0	0	3	0.0333333	0	0	0	0	0	0	3	0.0333333	0	F	110	L	AA property not changed	NA	NA
2697666/R17C	Rv2400c	2697666	SNP	Uniq STR	0	0	3	0.0333333	0	0	0	0	0	0	3	0.0333333	0	R	17	C	AA property changed	NA	NA
2642410/W57G	Rv2360c	2642410	SNP	Uniq STR	0	0	3	0.0333333	0	0	0	0	0	0	3	0.0333333	0	W	57	G	AA property changed	NA	NA
1419384/G122D	Rv1270c	1419384	SNP	Uniq STR	0	0	3	0.0333333	0	0	0	0	0	0	3	0.0333333	0	G	122	D	C/G/P changed	NA	NA
397905/A155D	Rv0332	397905	SNP	Uniq STR	0	0	3	0.0333333	0	0	0	0	0	0	3	0.0333333	0	A	155	D	AA property changed	NA	NA
204860/D266B	Rv0173	204860	SNP	Uniq STR	0	0	3	0.0333333	0	0	0	0	0	0	3	0.0333333	0	D	266	B	AA property changed	NA	NA
203013/G180R	Rv0172	203013	SNP	Uniq STR	0	0	3	0.0333333	0	0	0	0	0	0	3	0.0333333	0	G	180	R	C/G/P changed	NA	NA
1043055/Y314C	Rv0934	1043055	SNP	Uniq Multiple Test	2	0.00769231	0	0	0	0	1	0.025	0	0	3	0.0326923	0	Y	314	C	AA property changed	NA	NA
969207(No)/DEL	Rv0872c	969207	INDEL	Uniq Multiple Test	2	0.00769231	0	0	0	0	1	0.025	0	0	3	0.0326923	0	NA	NA	NA	DELNoFrame	NA	NA
3895399/P325Q	Rv3478	3895399	SNP	Uniq Multiple Test	2	0.00769231	2	0.0222222	0	0	0	0	0	0	4	0.0299145	0	P	325	Q	C/G/P changed	NA	NA
3895159/A245V	Rv3478	3895159	SNP	Uniq Multiple Test	2	0.00769231	2	0.0222222	0	0	0	0	0	0	4	0.0299145	0	A	245	V	AA property not changed	NA	NA
3895158/A245P	Rv3478	3895158	SNP	Uniq Multiple Test	2	0.00769231	2	0.0222222	0	0	0	0	0	0	4	0.0299145	0	A	245	P	AA property changed	NA	NA
3895157/I244M	Rv3478	3895157	SNP	Uniq Multiple Test	2	0.00769231	2	0.0222222	0	0	0	0	0	0	4	0.0299145	0	I	244	M	AA property not changed	NA	NA
3895151/S242R	Rv3478	3895151	SNP	Uniq Multiple Test	2	0.00769231	2	0.0222222	0	0	0	0	0	0	4	0.0299145	0	S	242	R	AA property changed	NA	NA
3895150/S242I	Rv3478	3895150	SNP	Uniq Multiple Test	2	0.00769231	2	0.0222222	0	0	0	0	0	0	4	0.0299145	0	S	242	I	AA property changed	NA	NA
3895149/S242G	Rv3478	3895149	SNP	Uniq Multiple Test	2	0.00769231	2	0.0222222	0	0	0	0	0	0	4	0.0299145	0	S	242	G	AA property changed	NA	NA
3895146/V241I	Rv3478	3895146	SNP	Uniq Multiple Test	2	0.00769231	2	0.0222222	0	0	0	0	0	0	4	0.0299145	0	V	241	I	AA property not changed	NA	NA
673939(Yes)/DEL	Rv0578c	673939	INDEL	Uniq Multiple Test	2	0.00769231	2	0.0222222	0	0	0	0	0	0	4	0.0299145	0	NA	NA	NA	DELInFrame	NA	NA
4322046/I170T	Rv3847	4322046	SNP	Uniq Multiple Test	1	0.00384615	0	0	0	0	1	0.025	0	0	2	0.0288462	0	I	170	T	AA property changed	NA	NA
4037614/V146A	Rv3595c	4037614	SNP	Uniq Multiple Test	1	0.00384615	0	0	0	0	1	0.025	0	0	2	0.0288462	0	V	146	A	AA property not changed	NA	NA
3972244(Yes)/DEL	Rv3533c	3972244	INDEL	Uniq Multiple Test	1	0.00384615	0	0	0	0	1	0.025	0	0	2	0.0288462	0	NA	NA	NA	DELInFrame	NA	NA
3895536/S371R	Rv3478	3895536	SNP	Uniq Multiple Test	1	0.00384615	0	0	0	0	1	0.025	0	0	2	0.0288462	0	S	371	R	AA property changed	NA	NA
3043161/H46Y	Rv2731	3043161	SNP	Uniq Multiple Test	1	0.00384615	0	0	0	0	1	0.025	0	0	2	0.0288462	0	H	46	Y	AA property changed	NA	NA
3015831/K210T	Rv2700	3015831	SNP	Uniq Multiple Test	1	0.00384615	0	0	0	0	1	0.025	0	0	2	0.0288462	0	K	210	T	AA property changed	NA	NA
2145085/T49I	Rv1898	2145085	SNP	Uniq Multiple Test	1	0.00384615	0	0	0	0	1	0.025	0	0	2	0.0288462	0	T	49	I	AA property changed	NA	NA
968426/Premature termination607Q	Rv0872c	968426	SNP	Uniq Multiple Test	1	0.00384615	0	0	0	0	1	0.025	0	0	2	0.0288462	0	Premature termination	607	Q	Stop codon changed	NA	NA
678673/A135T	Rv0583c	678673	SNP	Uniq Multiple Test	1	0.00384615	0	0	0	0	1	0.025	0	0	2	0.0288462	0	A	135	T	AA property changed	NA	NA
631595/T519B	Rv0538	631595	SNP	Uniq Multiple Test	1	0.00384615	0	0	0	0	1	0.025	0	0	2	0.0288462	0	T	519	B	AA property not changed	NA	NA
584354/T113P	Rv0493c	584354	SNP	Uniq Multiple Test	1	0.00384615	0	0	0	0	1	0.025	0	0	2	0.0288462	0	T	113	P	AA property changed	NA	NA
201640/A237T	Rv0171	201640	SNP	Uniq Multiple Test	1	0.00384615	0	0	0	0	1	0.025	0	0	2	0.0288462	0	A	237	T	AA property changed	NA	NA
4324268/R85P	Rv3850	4324268	SNP	Uniq Multiple Test	4	0.0153846	1	0.0111111	0	0	0	0	0	0	5	0.0264957	0	R	85	P	AA property changed	NA	NA
4321896(Yes)/DEL	Rv3847	4321896	INDEL	Uniq Multiple Test	4	0.0153846	1	0.0111111	0	0	0	0	0	0	5	0.0264957	0	NA	NA	NA	DELInFrame	NA	NA
3895137/L238I	Rv3478	3895137	SNP	Uniq Multiple Test	1	0.00384615	2	0.0222222	0	0	0	0	0	0	3	0.0260684	0	L	238	I	AA property not changed	NA	NA
3895129/L235R	Rv3478	3895129	SNP	Uniq Multiple Test	1	0.00384615	2	0.0222222	0	0	0	0	0	0	3	0.0260684	0	L	235	R	AA property changed	NA	NA
2700705/A196T	Rv2403c	2700705	SNP	Uniq Multiple Test	1	0.00384615	2	0.0222222	0	0	0	0	0	0	3	0.0260684	0	A	196	T	AA property changed	NA	NA
968932(No)/DEL	Rv0872c	968932	INDEL	Uniq Multiple Test	1	0.00384615	2	0.0222222	0	0	0	0	0	0	3	0.0260684	0	NA	NA	NA	DELNoFrame	NA	NA
566285(Yes)/INS	Rv0475	566285	INDEL	Uniq Multiple Test	1	0.00384615	2	0.0222222	0	0	0	0	0	0	3	0.0260684	0	NA	NA	NA	INSInFrame	NA	NA
4322051/A172P	Rv3847	4322051	SNP	Uniq STR	0	0	2	0.0222222	0	0	0	0	0	0	2	0.0222222	0	A	172	P	AA property changed	NA	NA
4132527/A4T	Rv3691	4132527	SNP	Uniq STR	0	0	2	0.0222222	0	0	0	0	0	0	2	0.0222222	0	A	4	T	AA property changed	NA	NA
4062846/B107S	Rv3623	4062846	SNP	Uniq STR	0	0	2	0.0222222	0	0	0	0	0	0	2	0.0222222	0	B	107	S	AA property not changed	NA	NA
4025905/A26T	Rv3584	4025905	SNP	Uniq STR	0	0	2	0.0222222	0	0	0	0	0	0	2	0.0222222	0	A	26	T	AA property changed	NA	NA
3972063/P131S	Rv3533c	3972063	SNP	Uniq STR	0	0	2	0.0222222	0	0	0	0	0	0	2	0.0222222	0	P	131	S	C/G/P changed	NA	NA
3895113/A230T	Rv3478	3895113	SNP	Uniq STR	0	0	2	0.0222222	0	0	0	0	0	0	2	0.0222222	0	A	230	T	AA property changed	NA	NA
3895111/T229K	Rv3478	3895111	SNP	Uniq STR	0	0	2	0.0222222	0	0	0	0	0	0	2	0.0222222	0	T	229	K	AA property changed	NA	NA
3407687/V1G	Rv3046c	3407687	SNP	Uniq STR	0	0	2	0.0222222	0	0	0	0	0	0	2	0.0222222	0	V	1	G	AA property changed	NA	NA
3308437/F37V	Rv2955c	3308437	SNP	Uniq STR	0	0	2	0.0222222	0	0	0	0	0	0	2	0.0222222	0	F	37	V	AA property not changed	NA	NA
2274943/V156I	Rv2028c	2274943	SNP	Uniq STR	0	0	2	0.0222222	0	0	0	0	0	0	2	0.0222222	0	V	156	I	AA property not changed	NA	NA
1419192/T186M	Rv1270c	1419192	SNP	Uniq STR	0	0	2	0.0222222	0	0	0	0	0	0	2	0.0222222	0	T	186	M	AA property changed	NA	NA
690784/Y95C	Rv0592	690784	SNP	Uniq STR	0	0	2	0.0222222	0	0	0	0	0	0	2	0.0222222	0	Y	95	C	AA property changed	NA	NA
631370(Yes)/DEL	Rv0538	631370	INDEL	Uniq STR	0	0	2	0.0222222	0	0	0	0	0	0	2	0.0222222	0	NA	NA	NA	DELInFrame	NA	NA
631362(Yes)/INS	Rv0538	631362	INDEL	Uniq STR	0	0	2	0.0222222	0	0	0	0	0	0	2	0.0222222	0	NA	NA	NA	INSInFrame	NA	NA
204866/Y268D	Rv0173	204866	SNP	Uniq STR	0	0	2	0.0222222	0	0	0	0	0	0	2	0.0222222	0	Y	268	D	AA property changed	NA	NA
42519/A283P	Rv0040c	42519	SNP	Uniq STR	0	0	2	0.0222222	0	0	0	0	0	0	2	0.0222222	0	A	283	P	AA property changed	NA	NA
2157617/T124M	Rv1911c	2157617	SNP	Uniq INH	4	0.0153846	0	0	0	0	0	0	0	0	4	0.0153846	0	T	124	M	AA property changed	NA	NA
4388487/W649Premature termination	Rv3903c	4388487	SNP	Uniq Multiple Test	1	0.00384615	1	0.0111111	0	0	0	0	0	0	2	0.0149573	0	W	649	Premature termination	Premature termination	NA	NA
4212943(No)/INS	Rv3766	4212943	INDEL	Uniq Multiple Test	1	0.00384615	1	0.0111111	0	0	0	0	0	0	2	0.0149573	0	NA	NA	NA	INSNoFrame	NA	NA
3894513/K30Q	Rv3478	3894513	SNP	Uniq Multiple Test	1	0.00384615	1	0.0111111	0	0	0	0	0	0	2	0.0149573	0	K	30	Q	AA property changed	NA	NA
3650337/P35L	Rv3269	3650337	SNP	Uniq Multiple Test	1	0.00384615	1	0.0111111	0	0	0	0	0	0	2	0.0149573	0	P	35	L	C/G/P changed	NA	NA
3393927/Premature termination183W	Rv3033	3393927	SNP	Uniq Multiple Test	1	0.00384615	1	0.0111111	0	0	0	0	0	0	2	0.0149573	0	Premature termination	183	W	Stop codon changed	NA	NA
3043774/S250B	Rv2731	3043774	SNP	Uniq Multiple Test	1	0.00384615	1	0.0111111	0	0	0	0	0	0	2	0.0149573	0	S	250	B	AA property not changed	NA	NA
2424204(Yes)/DEL	Rv2162c	2424204	INDEL	Uniq Multiple Test	1	0.00384615	1	0.0111111	0	0	0	0	0	0	2	0.0149573	0	NA	NA	NA	DELInFrame	NA	NA
2398305/P326S	Rv2138	2398305	SNP	Uniq Multiple Test	1	0.00384615	1	0.0111111	0	0	0	0	0	0	2	0.0149573	0	P	326	S	C/G/P changed	NA	NA
2051734/M151I	Rv1809	2051734	SNP	Uniq Multiple Test	1	0.00384615	1	0.0111111	0	0	0	0	0	0	2	0.0149573	0	M	151	I	AA property not changed	NA	NA
672259(No)/INS	Rv0578c	672259	INDEL	Uniq Multiple Test	1	0.00384615	1	0.0111111	0	0	0	0	0	0	2	0.0149573	0	NA	NA	NA	INSNoFrame	NA	NA
510592/E21K	Rv0424c	510592	SNP	Uniq Multiple Test	1	0.00384615	1	0.0111111	0	0	0	0	0	0	2	0.0149573	0	E	21	K	AA property changed	NA	NA
203704/V410A	Rv0172	203704	SNP	Uniq Multiple Test	1	0.00384615	1	0.0111111	0	0	0	0	0	0	2	0.0149573	0	V	410	A	AA property not changed	NA	NA
202886/E137D	Rv0172	202886	SNP	Uniq Multiple Test	1	0.00384615	1	0.0111111	0	0	0	0	0	0	2	0.0149573	0	E	137	D	AA property not changed	NA	NA
201467/V179G	Rv0171	201467	SNP	Uniq Multiple Test	1	0.00384615	1	0.0111111	0	0	0	0	0	0	2	0.0149573	0	V	179	G	AA property changed	NA	NA
31637(No)/DEL	Rv0028	31637	INDEL	Uniq Multiple Test	1	0.00384615	1	0.0111111	0	0	0	0	0	0	2	0.0149573	0	NA	NA	NA	DELNoFrame	NA	NA
4394261/L24F	Rv3909	4394261	SNP	Uniq INH	3	0.0115385	0	0	0	0	0	0	0	0	3	0.0115385	0	L	24	F	AA property not changed	NA	NA
3012082/L56P	Rv2695	3012082	SNP	Uniq INH	3	0.0115385	0	0	0	0	0	0	0	0	3	0.0115385	0	L	56	P	AA property changed	NA	NA
1105693/P193L	Rv0988	1105693	SNP	Uniq INH	3	0.0115385	0	0	0	0	0	0	0	0	3	0.0115385	0	P	193	L	C/G/P changed	NA	NA
951213/I11V	Rv0854	951213	SNP	Uniq INH	3	0.0115385	0	0	0	0	0	0	0	0	3	0.0115385	0	I	11	V	AA property not changed	NA	NA
673111/H936B	Rv0578c	673111	SNP	Uniq INH	3	0.0115385	0	0	0	0	0	0	0	0	3	0.0115385	0	H	936	B	AA property changed	NA	NA
515477/K114E	Rv0426c	515477	SNP	Uniq INH	3	0.0115385	0	0	0	0	0	0	0	0	3	0.0115385	0	K	114	E	AA property changed	NA	NA
4395422/E411K	Rv3909	4395422	SNP	Uniq INH	2	0.00769231	0	0	0	0	0	0	0	0	2	0.00769231	0	E	411	K	AA property changed	NA	NA
4212521(No)/DEL	Rv3766	4212521	INDEL	Uniq INH	2	0.00769231	0	0	0	0	0	0	0	0	2	0.00769231	0	NA	NA	NA	DELNoFrame	NA	NA
3970745(Yes)/DEL	Rv3533c	3970745	INDEL	Uniq INH	2	0.00769231	0	0	0	0	0	0	0	0	2	0.00769231	0	NA	NA	NA	DELInFrame	NA	NA
3911455/R74H	Rv3493c	3911455	SNP	Uniq INH	2	0.00769231	0	0	0	0	0	0	0	0	2	0.00769231	0	R	74	H	AA property not changed	NA	NA
3908182/E37D	Rv3489	3908182	SNP	Uniq INH	2	0.00769231	0	0	0	0	0	0	0	0	2	0.00769231	0	E	37	D	AA property not changed	NA	NA
3901605/E168Premature termination	Rv3482c	3901605	SNP	Uniq INH	2	0.00769231	0	0	0	0	0	0	0	0	2	0.00769231	0	E	168	Premature termination	Premature termination	NA	NA
3492447/V101I	Rv3127	3492447	SNP	Uniq INH	2	0.00769231	0	0	0	0	0	0	0	0	2	0.00769231	0	V	101	I	AA property not changed	NA	NA
3308059/R163W	Rv2955c	3308059	SNP	Uniq INH	2	0.00769231	0	0	0	0	0	0	0	0	2	0.00769231	0	R	163	W	AA property changed	NA	NA
3308043/V168G	Rv2955c	3308043	SNP	Uniq INH	2	0.00769231	0	0	0	0	0	0	0	0	2	0.00769231	0	V	168	G	AA property changed	NA	NA
3307917(No)/DEL	Rv2955c	3307917	INDEL	Uniq INH	2	0.00769231	0	0	0	0	0	0	0	0	2	0.00769231	0	NA	NA	NA	DELNoFrame	NA	NA
2956140/D125G	Rv2629	2956140	SNP	Uniq INH	2	0.00769231	0	0	0	0	0	0	0	0	2	0.00769231	0	D	125	G	AA property changed	NA	NA
2955947/A61T	Rv2629	2955947	SNP	Uniq INH	2	0.00769231	0	0	0	0	0	0	0	0	2	0.00769231	0	A	61	T	AA property changed	NA	NA
2837444/V58L	Rv2520c	2837444	SNP	Uniq INH	2	0.00769231	0	0	0	0	0	0	0	0	2	0.00769231	0	V	58	L	AA property not changed	NA	NA
2771663/A162G	Rv2468c	2771663	SNP	Uniq INH	2	0.00769231	0	0	0	0	0	0	0	0	2	0.00769231	0	A	162	G	AA property changed	NA	NA
2510542/V16M	Rv2237A	2510542	SNP	Uniq INH	2	0.00769231	0	0	0	0	0	0	0	0	2	0.00769231	0	V	16	M	AA property not changed	NA	NA
2339772/T355M	Rv2082	2339772	SNP	Uniq INH	2	0.00769231	0	0	0	0	0	0	0	0	2	0.00769231	0	T	355	M	AA property changed	NA	NA
2339425/M239I	Rv2082	2339425	SNP	Uniq INH	2	0.00769231	0	0	0	0	0	0	0	0	2	0.00769231	0	M	239	I	AA property not changed	NA	NA
2339187/R160Q	Rv2082	2339187	SNP	Uniq INH	2	0.00769231	0	0	0	0	0	0	0	0	2	0.00769231	0	R	160	Q	AA property changed	NA	NA
2337547/F81S	Rv2080	2337547	SNP	Uniq INH	2	0.00769231	0	0	0	0	0	0	0	0	2	0.00769231	0	F	81	S	AA property changed	NA	NA
2124263/B194D	Rv1874	2124263	SNP	Uniq INH	2	0.00769231	0	0	0	0	0	0	0	0	2	0.00769231	0	B	194	D	AA property changed	NA	NA
2123876/C65G	Rv1874	2123876	SNP	Uniq INH	2	0.00769231	0	0	0	0	0	0	0	0	2	0.00769231	0	C	65	G	C/G/P changed	NA	NA
1743837(No)/INS	Rv1541c	1743837	INDEL	Uniq INH	2	0.00769231	0	0	0	0	0	0	0	0	2	0.00769231	0	NA	NA	NA	INSNoFrame	NA	NA
1641391/R238W	Rv1455	1641391	SNP	Uniq INH	2	0.00769231	0	0	0	0	0	0	0	0	2	0.00769231	0	R	238	W	AA property changed	NA	NA
1335125/W67G	Rv1192	1335125	SNP	Uniq INH	2	0.00769231	0	0	0	0	0	0	0	0	2	0.00769231	0	W	67	G	AA property changed	NA	NA
1146741/T61A	Rv1025	1146741	SNP	Uniq INH	2	0.00769231	0	0	0	0	0	0	0	0	2	0.00769231	0	T	61	A	AA property changed	NA	NA
1042704(No)/INS	Rv0934	1042704	INDEL	Uniq INH	2	0.00769231	0	0	0	0	0	0	0	0	2	0.00769231	0	NA	NA	NA	INSNoFrame	NA	NA
988550/I440V	Rv0888	988550	SNP	Uniq INH	2	0.00769231	0	0	0	0	0	0	0	0	2	0.00769231	0	I	440	V	AA property not changed	NA	NA
968672/G525S	Rv0872c	968672	SNP	Uniq INH	2	0.00769231	0	0	0	0	0	0	0	0	2	0.00769231	0	G	525	S	C/G/P changed	NA	NA
823467/K201R	Rv0730	823467	SNP	Uniq INH	2	0.00769231	0	0	0	0	0	0	0	0	2	0.00769231	0	K	201	R	AA property not changed	NA	NA
674059/B620H	Rv0578c	674059	SNP	Uniq INH	2	0.00769231	0	0	0	0	0	0	0	0	2	0.00769231	0	B	620	H	AA property changed	NA	NA
672735/G1061A	Rv0578c	672735	SNP	Uniq INH	2	0.00769231	0	0	0	0	0	0	0	0	2	0.00769231	0	G	1061	A	C/G/P changed	NA	NA
630728/E230G	Rv0538	630728	SNP	Uniq INH	2	0.00769231	0	0	0	0	0	0	0	0	2	0.00769231	0	E	230	G	AA property changed	NA	NA
457735/T30I	Rv0381c	457735	SNP	Uniq INH	2	0.00769231	0	0	0	0	0	0	0	0	2	0.00769231	0	T	30	I	AA property changed	NA	NA
438339/D134G	Rv0360c	438339	SNP	Uniq INH	2	0.00769231	0	0	0	0	0	0	0	0	2	0.00769231	0	D	134	G	AA property changed	NA	NA
398015/G192R	Rv0332	398015	SNP	Uniq INH	2	0.00769231	0	0	0	0	0	0	0	0	2	0.00769231	0	G	192	R	C/G/P changed	NA	NA
204140/L26V	Rv0173	204140	SNP	Uniq INH	2	0.00769231	0	0	0	0	0	0	0	0	2	0.00769231	0	L	26	V	AA property not changed	NA	NA
203157/Q228E	Rv0172	203157	SNP	Uniq INH	2	0.00769231	0	0	0	0	0	0	0	0	2	0.00769231	0	Q	228	E	AA property changed	NA	NA
200154/V87A	Rv0170	200154	SNP	Uniq INH	2	0.00769231	0	0	0	0	0	0	0	0	2	0.00769231	0	V	87	A	AA property not changed	NA	NA
